# eIF1 and eIF5 dynamically control translation start site fidelity

**DOI:** 10.1101/2024.07.10.602410

**Authors:** Rosslyn Grosely, Carlos Alvarado, Ivaylo P. Ivanov, Oliver B. Nicholson, Joseph D. Puglisi, Thomas E. Dever, Christopher P. Lapointe

**Author notes:** These authors contributed equally (Rosslyn Grosely, Carlos Alvarado). Corresponding authors: Thomas E. Dever and Christopher P. Lapointe.

## Abstract

Translation initiation defines the identity of a synthesized protein through selection of a translation start site on a messenger RNA. This process is essential to well-controlled protein synthesis, modulated by stress responses, and dysregulated in many human diseases. The eukaryotic initiation factors eIF1 and eIF5 interact with the initiator methionyl-tRNA_i_^Met^ on the 40S ribosomal subunit to coordinate start site selection. Here, using single-molecule analysis of in vitro reconstituted human initiation combined with translation assays in cells, we examine eIF1 and eIF5 function. During translation initiation on a panel of RNAs, we monitored both proteins directly and in real time using single-molecule fluorescence. As expected, eIF1 loaded onto mRNAs as a component of the 43S initiation complex. Rapid (∼ 2 s) eIF1 departure required a translation start site and was delayed by alternative start sites and a longer 5’ untranslated region (5’UTR). After its initial departure, eIF1 rapidly and transiently sampled initiation complexes, with more prolonged sampling events on alternative start sites. By contrast, eIF5 only transiently bound initiation complexes late in initiation immediately prior to association of eIF5B, which allowed joining of the 60S ribosomal subunit. eIF5 association required the presence of a translation start site and was inhibited and destabilized by alternative start sites. Using both knockdown and overexpression experiments in human cells, we validated that eIF1 and eIF5 have opposing roles during initiation. Collectively, our findings demonstrate how multiple eIF1 and eIF5 binding events control start-site selection fidelity throughout initiation, which is tuned in response to changes in the levels of both proteins.
