## Supplementary material for "eIF1 and eIF5 dynamically control translation start site fidelity": Table S1

### Sheet: Sheet1
				First eIF1 lifetime			Subsequent eIF1 lifetime			eIF1 reassociation			eIF1 last departure			eIF5B association
mRNA	Type of event	# of traces	# of binding events	koff, fast (s-1) (%)	koff, slow (s-1)	t1/2 (s)	koff, fast (s-1) (%)	koff, slow (s-1)	t1/2 (s)	kon, fast (s-1) (%)	kon, slow (s-1)	t1/2 (s)	koff, fast (s-1) (%)	koff, slow (s-1)	t1/2 (s)	kon, fast (s-1) (%)	kon, slow (s-1)	t1/2 (s)
β-globin	Any	104	615	0.48 ± 0.03 (90%)	0.040 ± 0.02	4	2.5 ± 0.1 (91%)	0.18 ± 0.05	0.9	0.93 ± 0.03 (86%)	0.17 ± 0.03	1.7	0.28 ± 0.03 (55%)	0.03 ± 0.004	17	NA	NA	NA
AUG (50 nt)	Any	123	543	0.51± 0.03 (65%)	0.054 ± 0.006	8	4.0 ± 0.2 (87%)	0.14 ± 0.02	1.1	0.67 ± 0.04 (85%)	0.088 ± 0.019	3	0.23 ± 0.03 (57%)	0.03 ± 0.025	20	NA	NA	NA
ACA	Any	119	369	0.27 ± 0.02 (46%)	0.025 ± 0.001	23	0.58 ± 0.04 (72%)	0.081 ± 0.01	4.7	0.5 ± 0.03 (81%)	0.029 ± 0.005	8.2	0.026 ± 0.004 (76%)	0.008 ± 0.003	60	NA	NA	NA
AUG, poor conext	Any	124	238	0.50 ± 0.03 (67%)	0.036 ± 0.004	11	1.1 ± 0.1 (71%)	0.073 ± 0.009	4.6	1.0 ± 0.07 (63%)	0.089 ± 0.011	4.8	0.29 ± 0.03 (49%)	0.024 ± 0.001	23	NA	NA	NA
CUG	Any	120	490	0.19 ± 0.02 (90%)	0.023 ± 0.005	16	2.9 ± 0.2 (79%)	0.17 ± 0.02	1.5	0.86 ± 0.05 (75%)	0.13 ± 0.02	2.8	0.061 ± 0.008 (60%)	0.014 ± 0.003	38	NA	NA	NA
UUG	Any	124	514	0.37 ± 0.03 (66%)	0.026 ± 0.002	15	2.6 ± 0.2 (83%)	0.17 ± 0.03	1.3	0.99 ± 0.06 (79%)	0.16 ± 0.03	2.1	0.21 ± 0.03 (34%)	0.022 ± 0.001	32	NA	NA	NA
AUC	Any	103	266	0.24 ± 0.03 (53%)	0.028 ± 0.003	19	0.69 ± 0.05 (78%)	0.043 ± 0.006	6.2	0.78 ± 0.09 (67%)	0.085 ± 0.015	4.7	0.23 ± 0.06 (24%)	0.02 ± 0.001	39	NA	NA	NA
GUG	Any	121	1141	0.26 ± 0.02 (78%)	0.015 ± 0.004	18	2.5 ± 0.1 (89%)	0.21 ± 0.03	0.9	0.6 ± 0.02 (100%)	NA	1.7	0.2 ± 0.03 (34%)	0.014 ± 0.001	49	NA	NA	NA
β-globin, TC-GDPNP	Any	123	1339	0.44 ± 0.05 (78%)	0.096 ± 0.04	4	2.1 ± 0.1 (95%)	0.22 ± 0.03	0.7	0.57 ± 0.01 (100%)	NA	1.8	0.059 ± 0.01 (28%)	0.008 ± 0.0005	93	NA	NA	NA
AUG (200 nt)	Any	125	524	0.24 ± 0.01 (73%)	0.03 ± 0.004	12	3.6 ± 0.3 (85%)	0.13 ± 0.01	1.4	0.58 ± 0.02 (78%)	0.09 ± 0.007	1.3	0.2 ± 0.02 (28%)	0.02 ± 0.0005	37	NA	NA	NA
β-globin	Successful	105	534	0.50 ± 0.03 (100%)	NA	2	5.5 ± 0.5 (65%)	0.83 ± 0.06	0.5	0.55 ± 0.02 (100%)	NA	1.8	0.1 ± 0.01 (100%)	NA	9	0.31 ± 0.02 (100%)	NA	3
AUG (50 nt)	Successful	138	317	0.36 ± 0.02 (100%)	NA	3	3.1 ± 0.3 (86%)	0.56 ± 0.2	0.5	1.3 ± 0.1 (71%)	0.19 ± 0.03	2.1	0.23 ± 0.02 (89%)	0.026 ± 0.02	8	0.48 ± 0.05 (93%)	NA	2
ACA	Successful	92	200	0.35 ± 0.05 (42%)	0.062 ± 0.006	11	1.1 ± 0.3 (53%)	0.16 ± 0.02	3.4	0.79 ± 0.1 (80%)	0.056 ± 0.02	4.6	0.24 ± 0.04 (29%)	0.038 ± 0.002	20	0.38 ± 0.05 (71%)	0.018 ± 0.005	18
AUG, poor conext	Successful	77	157	0.39 ± 0.03 (100%)	NA	3	6.7 ± 3 (48%)	0.84 ± 0.1	0.7	1.1 ± 0.2 (88%)	0.14 ± 0.1	1.7	0.18 ± 0.01 (100%)	NA	6	0.9 ± 0.2 (60%)	0.12 ± 0.02	4
CUG	Successful	41	238	0.67 ± 0.3 (58%)	0.093 ± 0.05	5	3.1 ± 0.1 (82%)	0.27 ± 0.03	0.9	1.2 ± 0.2 (75%)	0.25 ± 0.07	1.6	0.05 ± 0.001 (100%)	NA	20	0.51 ± 0.1 (70%)	0.073 ± 0.04	5
UUG	Successful	81	443	0.32 ± 0.05 (89%)	0.027 ± 0.02	7	4.4 ± 0.3 (83%)	0.4 ± 0.05	0.6	1.1 ± 0.1 (78%)	0.25 ± 0.05	1.6	0.073 ± 0.004 (100%)	NA	14	0.32 ± 0.03 (76%)	0.034 ± 0.009	9
AUC	Successful	41	59	0.32 ± 0.07 (56%)	0.047 ± 0.01	11	1.9 ± 0.7 (46%)	0.37 ± 0.06	1.7	1.2 ± 0.5 (70%)	0.17 ± 0.1	2.3	0.38 ± 0.1 (27%)	0.035 ± 0.004	22	0.22 ± 0.05 (51%)	0.024 ± 0.004	22
GUG	Successful	42	199	0.21 ± 0.03 (100%)	NA	5	2.4 ± 0.4 (100%)	NA	0.4	1.1 ± 0.1 (78%)	0.2 ± 0.04	1.8	0.087 ± 0.007 (100%)	NA	11	0.38 ± 0.08 (75%)	0.044 ± 0.03	8
AUG (200 nt)	Successful	115	275	0.19 ± 0.01 (100%)	NA	5	4.6 ± 0.7 (69%)	0.67 ± 0.1	0.6	1.0 ± 0.05 (76%)	0.17 ± 0.02	2.2	0.09 ± 0.002 (100%)	NA	11	0.17 ± 0.01 (100%)	NA	6
β-globin, 5 nM eIF5	Successful	62	981	0.34 ± 0.02 (100%)	NA	3	4.2 ± 0.4 (79%)	0.76 ± 0.09	0.5	1.0 ± 0.03 (90%)	0.22 ± 0.03	1.4	0.03 ± 0.002 (100%)	NA	33	0.27 ± 0.02 (67%)	0.066 ± 0.01	3
AUG, 5 nM eIF5	Successful	60	746	0.43 ± 0.06 (100%)	NA	2	6.6 ± 0.6 (90%)	0.57 ± 0.1	0.3	1.1 ± 0.1 (44%)	0.38 ± 0.03	1.3	0.03 ± 0.006 (50%)	0.14 ± 0.03	17	0.4 ± 0.05 (62%)	0.079 ± 0.01	2
CUG, 5 nM eIF5	Successful	61	1399	0.39 ± 0.02 (100%)	NA	3	6.0 ± 0.3 (89%)	0.69 ± 0.05	0.3	1.6 ± 0.1 (67%)	0.42 ± 0.03	1.2	0.03 ± 0.002 (100%)	NA	33	0.38 ± 0.06 (80%)	0.051 ± 0.03	2
GUG, 5 nM eIF5	Successful	39	470	0.37 ± 0.04 (100%)	NA	3	5.1 ± 0.7 (84%)	0.64 ± 0.13	0.4	0.69 ± 0.03 (71%)	0.17 ± 0.01	2.7	0.03 ± 0.002 (100%)	NA	33	0.13 ± 0.03 (100%)	NA	8
