## Supplementary material for "eIF1 and eIF5 dynamically control translation start site fidelity": Table S3

### Sheet: Sheet1
				First eIF5 association	First eIF5 lifetime	eIF5 reassociation	eIF5 subsequent lifetime	Final eIF5 association	Final eIF5 lifetime	eIF5B association			60S association	5B-80S lifetime
mRNA	eIF5 concentration (uM)	# of traces	# of binding events	kon (s-1) (%)	koff, fast (s-1) (%)	kon, fast (s-1) (%)	koff, fast (s-1) (%)	kon (s-1) (%)	koff (s-1) (%)	%eIF5B joining before 5 departs	%eIF5B joining within 0.1s of eIF5 departure	kon, slow (s-1)	kon, fast (s-1) (%)	koff, fast (s-1) (%)
β-globin	10	126	391	0.037 ± 0.002 (93%)	0.62 ± 0.06 (93%)	0.095 ± 0.002 (92%)	0.73 ± 0.06 (90%)	0.024 ± 0.001 (88%)	0.51 ± 0.05 (93%)	29	9	0.12 ± 0.01	NA	NA
β-globin	20	128	180	0.05 ± 0.003 (91%)	1.0 ± 0.1 (95%)	0.3 ± 0.03 (101%)	1.5 ± 0.4 (86%)	0.044 ± 0.003 (93%)	0.99 ± 0.12 (96%)	21	28	0.35 ± 0.03	0.098 ± 0.005 (100%)	1.0 ± 0.1 (92%)
β-globin	40	109	458	0.068 ± 0.007 (107%)	1.0 ± 0.1 (90%)	0.4 ± 0.01 (89%)	1.9 ± 0.2 (86%)	0.051 ± 0.003 (96%)	0.97 ± 0.1 (87%)	36	11	0.41 ± 0.09	0.11 ± 0.01 (100%)	0.88 ± 0.05 (97%)
β-globin	80	155	249	0.108 ± 0.005 (87%)	1.5 ± 0.2 (89%)	0.64 ± 0.09 (88%)	2.0 ± 0.3 (89%)	0.087 ± 0.005 (87%)	1.3 ± 0.2 (89%)	27	20	0.92 ± 0.03	0.12 ± 0.01 (100%)	0.81 ± 0.04 (95%)
β-globin	250	121	468	0.217 ± 0.01 (91%)	1.0 ± 0.1 (92%)	0.94 ± 0.04 (93%)	2.6 ± 0.3 (90%)	0.11 ± 0.007 (86%)	0.88 ± 0.2 (98%)	17	21	0.68 ± 0.09	NA	NA
AUG (50 nt)	40	126	286	0.156 ± 0.009 (88%)	1.0 ± 0.1 (96%)	0.38 ± 0.02 (94%)	1.1 ± 0.3 (92%)	0.126 ± 0.005 (84%)	1.18 ± 0.07 (92%)	36	26	0.66 ± 0.05	0.22 ± 0.02 (100%)	0.92 ± 0.3 (85%)
ACA	40	112	254	0.19 ± 0.01 (83%)	2.2 ± 0.2 (88%)	0.59 ± 0.02 (97%)	3.8 ± 0.4 (88%)	0.135 ± 0.005 (84%)	2.4 ± 0.2 (88%)	20	19	0.78 ± 0.15	0.18 ± 0.01 (100%)	0.6 ± 0.02 (95%)
CUG	40	54	96	0.06 ± 0.005 (85%)	1.6 ± 0.2 (95%)	0.37 ± 0.03 (88%)	0.93 ± 0.3 (112%)	0.053 ± 0.005 (84%)	1.2 ± 0.5 (102%)	26	11	0.37 ± 0.06	0.14 ± 0.01 (100%)	0.64 ± 0.06 (100%)
UUG	40	68	159	0.04 ± 0.003 (96%)	4.0 ± 0.8 (96%)	0.32 ± 0.02 (100%)	6.2 ± 0.6 (89%)	0.038 ± 0.003 (94%)	5.1 ± 1.2 (87%)	15	10	0.41 ± 0.03	0.21 ± 0.02 (100%)	0.99 ± 0.09 (87%)
GUG	40	24	73	0.06 ± 0.03 (86%)	3.3 ± 1.1 (102%)	0.33 ± 0.03 (86%)	3.7 ± 0.5 (98%)	0.034 ± 0.01 (93%)	4.6 ± 10 (91%)	13	10	0.28 ± 0.06	0.19 ± 0.04 (103%)	1.3 ± 0.4 (94%)
AUG (200 nt)	40	120	385	0.075 ± 0.002 (100%)	1.1 ± 0.1 (96%)	0.49 ± 0.02 (96%)	3.4 ± 0.4 (89%)	0.052 ± 0.001 (100%)	1.1 ± 0.02 (98%)	28	16	0.84 ± 0.1	NA	NA
β-globin, TC-GDPNP	40	175	4786	0.073 ± 0.003 (100%)	3.2 ± 0.9 (89%)	0.32 ± 0.01 (91%)	4.6 ± 0.5 (91%)	NA	NA	NA	NA	NA	NA	NA
